# Mapping the mammalian dark metabolome by *in vivo* isotope tracing

**DOI:** 10.64898/2026.03.31.713900

**Authors:** Michael R. MacArthur, Justine Raeber, Wenyun Lu, Hantao Qiang, Amelia V. Schueppert, Lucas B. Ayres, Ricardo A. Cordova, Michael D. Neinast, Edmundo Leiva, Vanha N. Pham, Jenna E. AbuSalim, Connor S.R. Jankowski, Laith Z. Samarah, Asael Roichman, Christian G. Peace, Daniil G. Ivanov, Gianna L. Renzo, Anna M. Oschmann, Julien F. Ayroles, Sarah J. Mitchell, Xi Xing, Kellen Olszewski, Hahn Kim, Joshua D. Rabinowitz, Michael A. Skinnider

## Abstract

Despite decades of biochemical study, a comprehensive map of the mammalian metabolome remains elusive. Mass spectrometry-based metabolomics detects thousands of small molecule-associated signals in mammalian tissues, but it is currently unclear how many of these reflect products of endogenous metabolism. Here, we leverage systematic *in vivo* isotope tracing to infer the biosynthetic origins of unidentified metabolites. We administered 26 different isotopically labelled nutrients to mice, measured circulating and tissue metabolite labelling by mass spectrometry, and developed a statistical framework to infer the number of carbon atoms incorporated from each of these precursors into more than 4,000 putative metabolites. We show this information can be harnessed for biosynthesis-aware structure elucidation using a multimodal AI model that co-embeds isotopic labelling patterns with chemical structures. This approach revealed several previously unrecognized families of mammalian metabolites, including cysteine-derived alkylthiazolidines, dithioacetal mercapturic acid derivatives, short-chain N-acyltaurines, acylglycyltaurines, and N-oxidized taurines. It further uncovered a family of mevalonate-derived isoprenoid metabolites that includes 2,3-dihydrofarnesoic acid, which is markedly depleted in both mouse and human aging. Age-related depletion of these isoprenoids is driven by impaired coenzyme A synthesis. Our work establishes the biosynthetic precursors for thousands of unidentified metabolites and reveals multiple previously unrecognized branches of mammalian metabolism.

---

Two decades after the initial sequencing of the human and mouse genomes, a reference map of the mammalian metabolome remains elusive. More than a century of biochemical study has produced detailed maps of mammalian metabolic pathways, but mass spectrometry-based metabolomics routinely detects thousands of peaks that cannot readily be superimposed upon these maps^1,2^. Mounting interest in elucidating this biochemical “dark matter” has motivated the development of artificial intelligence (AI) models to facilitate the discovery of previously unrecognized metabolites^3^. Current approaches aim to infer the structures of unknown metabolites from their tandem mass spectra (MS/MS)^4–11^. However, despite the proliferation of these methods, reports of their successful application to discover previously unrecognized metabolites have been limited. This disconnect suggests that MS/MS data alone may be insufficient for *de novo* structure elucidation at the scale and pace required to complete a draft map of the mammalian metabolome.

Isotope tracing is a technique in which cells or mice are treated with heavy labelled precursors (for instance, amino acids, sugars, or fatty acids containing carbon-13). Incorporation of those precursors into downstream metabolites is then quantified by mass spectrometry^12^. Isotope tracing is widely used to monitor flux through well-studied metabolic pathways, but can also be leveraged to establish the biosynthetic precursors of unknown metabolites, and thereby provide an orthogonal source of information for structure elucidation^13,14^. Here, we perform systematic *in vivo* experiments to trace the fates of 26 isotopically labelled nutrients across 18 mouse tissues (**Fig. 1a**). We show that this data enables identification of the biosynthetic precursors for thousands of unidentified metabolites, and integrate this information into an AI model for biosynthesis-aware structure elucidation. We leverage these approaches to uncover several previously unrecognized families of mammalian metabolites, including a series of isoprenoids that are markedly depleted in aging.

**Fig. 1.**

Metabolome-wide determination of the biosynthetic precursors of unidentified metabolites. **a**, Overview of the study design. The fates of 26 different ^13^C-labelled precursors were traced across 18 mouse tissues by LC–MS. The number of carbon atoms incorporated from each precursor into each detected peak was inferred from the resulting isotopologue distributions, which in turn facilitated structure elucidation of previously unrecognized metabolites. **b**, Example labelling patterns for peaks corresponding to known metabolites. The workflow converts raw extracted ion chromatograms, left, into isotopologue-level quantifications (fractional labelling after natural isotope abundance correction), center, which are used to generate a matrix of p-values that quantify the evidence for labelling with a given number of carbon atoms from each tracer, right. Cells with dark borders show significant labelling events after Bonferroni correction. **c**, Overall accuracy of the statistical model for inferring isotopologue-level labelling patterns, evaluated against manually curated ground-truth annotations for 123 known metabolites. **d**, Confusion matrix showing the concordance between isotopologues significant at a Bonferroni-corrected p-value of 0.01 versus ground-truth labelling patterns. **e**, Receiver operating characteristic (ROC) curve for the statistical model. Inset text shows the area under the curve (AUC). **f**, Associated precision-recall curve and area under the precision-recall curve (AUPR).
