## Supplementary Table 2 for "Mapping the mammalian dark metabolome by *in vivo* isotope tracing"

### Sheet: a. Tracers, metabolite discover
Infusion delivery				* in infusion rate indicates uL/min/g BW
Tracer	Label	Product	infusion time	infusion rate (uL/min)	tracer concentration (mM)	Empirical Ra (nmol/min/g body weight)	Empirical Ra (nmol/min)	Predicted enrichment	Notes
13C2-acetate	U-13C	CLM-440	6 hr	3	466.667	70	1750	0.45
13C6-arginine	U-13C	CLM-2265	6 hr	3	75	10	250	0.48
13C3-cysteine	U-13C	CLM-4320	6 hr	3	30	3	75	0.55
13C6-glucose	U-13C	CLM-1396	6 hr	4	1875	110	2750	0.73
13C5-15N2-glutamine	U-13C,U-15N	CLM-1275	6 hr	0.26*	180	45	1125	0.49
13C2-15N1-glycine	U-13C,U-15N	CLM-1673	6 hr	2.5	206	20	500	0.51
13C6-15N3-histidine	U-13C,U-15N	CNLM-758	2 hr	3	33.333	3	75	0.57
13C6-isoleucine	U-13C	CLM-2248	6 hr	3	77	7	175	0.57
13C6-leucine	U-13C	CLM-2262	6 hr	3	92.5	12	300	0.48
13C18-linoleate	U-13C	CLM-6855	6 hr	7	50	50	1250	0.22	w/ 1mM essentially fatty acid-free BSA
13C6-lysine	U-13C	CLM-2247	6 hr	2.5	96	10	250	0.49
13C5-methionine	U-13C	CLM-893	2 hr	3	33.333	5	125	0.44
1,2-13C2-mevalonate	1,2-13C2	492450 (Sigma)	6 hr	0.1*	250	Undetermined	Undetermined
13C18-oleate	U-13C	CLM-8763	6 hr	0.3*	40	30	750	0.29
13C16-palmitate	U-13C	CLM-6059	6 hr	0.3*	40	25	625	0.32
13C9-phenylalanine	U-13C	CLM-2250	6 hr	0.1*	30	5	125	0.38
13C5-proline	U-13C	CLM-2260	6 hr	2.5	54	5	125	0.52
13C3-serine	U-13C	CLM-1574	2hr	3	141.667	25	625	0.4
13C2-taurine	U-13C	CLM-6622	24 hr	4	59	10	250	0.49	fed
13C4-threonine	U-13C	CLM-2261	44 hr	0.1*	47	8	200	0.37	fed
13C11-tryptophan	U-13C	CLM-4290	6 hr	4.5	13.33	1.5	37.5	0.61
13C5-valine	U-13C	CLM-2249	6 hr	2.5	100	12	300	0.45
Oral delivery
Tracer	Label	Product	Exposure time	Exposure route	Concentration
13C6-fructose	U-13C	CLM-1553	60 minutes	Oral gavage	1.5g/kg U-13C fructose, 1.5g/kg U-12C glucose
pantothenate-13C3-15N	beta-alanyl-13C3,15N1	CNLM-7694	5 days	Drinking water	0.075 mg/mL
riboflavin-13C4-15N2	13C4,15N2	CLNLM-8851	5 days	Drinking water	0.036 mg/mL
thiamine-13C3	4,5,4-methyl-13C3	CLM-7667	5 days	Drinking water	0.71 mg/mL

### Sheet: b. Tracers, aging studies
Infusion delivery				* in infusion rate indicates uL/min/g BW
Tracer	Label	Product	infusion time	infusion rate (uL/min)	tracer concentration (mM)	Empirical Ra (nmol/min/g body weight)	Empirical Ra (nmol/min)	Predicted enrichment	Notes
13C-3-Hydroxybutyrate	U-13C	CLM-3853	4hr	0.1*	45	45	1125	0.09
13C-Glucose	U-13C	CLM-1396	4hr	0.1*	100	110	2750	0.09
13C-15N-Glutamine	U-13C,U-15N	CLM-1275	4hr	0.1*	125	45	1125	0.22
13C-Mevalonate	2-13C1	486604 (Sigma)	4hr	3	46	Undetermined	Undetermined
13C-15N-Pantothenate	3-13C,1-15N	CNLM-7694	4hr	3	100	Undetermined	Undetermined
