## Supplementary Table 3 for "Mapping the mammalian dark metabolome by *in vivo* isotope tracing"

### Sheet: a. Cyclic cysteine derivatives
m/z	RT	Category	Formula
202.0544	4.11	Cyclic cysteine derivatives	C8H13NO3S
204.0698	4.1	Cyclic cysteine derivatives	C8H15NO3S
218.0493	2.6	Cyclic cysteine derivatives	C8H13NO4S
218.0856	4.12	Cyclic cysteine derivatives	C9H17NO3S
232.1013	4.12	Cyclic cysteine derivatives	C10H19NO3S
243.0809	4.17	Cyclic cysteine derivatives	C10H16N2O3S
244.1013	2.8	Cyclic cysteine derivatives	C11H19NO3S
245.0965	4.12	Cyclic cysteine derivatives	C10H18N2O3S
246.0805	4.1	Cyclic cysteine derivatives	C10H17NO4S
246.1169	4.11	Cyclic cysteine derivatives	C11H21NO3S
248.0598	11.3	Cyclic cysteine derivatives	C9H15NO5S
248.0962	7.06	Cyclic cysteine derivatives	C10H19NO4S
258.1169	2.8	Cyclic cysteine derivatives	C12H21NO3S
290.1435	4.12	Cyclic cysteine derivatives	C13H25NO4S
292.0862	10.83	Cyclic cysteine derivatives	C11H19NO6S
316.1222	4.12	Cyclic cysteine derivatives	C14H23NO5S
328.2314	3.6	Cyclic cysteine derivatives	C18H35NO2S
329.1905	2.89	Cyclic cysteine derivatives	C16H30N2O3S
402.1579	4.09	Cyclic cysteine derivatives	C18H29NO7S

### Sheet: b. Acylglycyltaurines
m/z	RT	Category	Name	Formula
251.0707	5	Acylglycyltaurines	Glycyltaurine-C4:0	C8H16N2O5S
263.0706	3.69	Acylglycyltaurines	Glycyltaurine-C5:1	C9H16N2O5S
281.0449	11.7	Acylglycyltaurines	Glycyltaurine-C4:1;O2	C8H14N2O7S
291.1021	4.08	Acylglycyltaurines	Glycyltaurine-C7:1	C11H20N2O5S
293.1179	3.85	Acylglycyltaurines	Glycyltaurine-C7:0	C11H22N2O5S
305.1179	3.74	Acylglycyltaurines	Glycyltaurine-C8:1	C12H22N2O5S
329.1177	2.5	Acylglycyltaurines	Glycyltaurine-C10:3	C14H22N2O5S
331.1333	3.58	Acylglycyltaurines	Glycyltaurine-C10:2	C14H24N2O5S
357.149	2.5	Acylglycyltaurines	Glycyltaurine-C12:3	C16H26N2O5S
359.1646	2.5	Acylglycyltaurines	Glycyltaurine-C12:2	C16H28N2O5S

### Sheet: c. N-acyltaurines
m/z	RT	Category	Name	Formula
194.0130	3.61	Acyltaurine	Taurine-C3;1:O1	C5H9NO5S
210.0078	2.71	Acyltaurine	Taurine-C3:1;O2	C5H9NO6S
212.0234	9.91	Acyltaurine	Taurine-C3:0;O2	C5H11NO6S
234.0806	7.27	Acyltaurine	Taurine-C7:1	C9H17NO4S
236.0234	4.06	Acyltaurine	Taurine-C5:2;O2	C7H11NO6S
236.0234	13.7	Acyltaurine	Taurine-C5:2;O2	C7H11NO6S
236.0962	2.1	Acyltaurine	Taurine-C7:0	C9H19NO4S
240.0183	11.24	Acyltaurine	Taurine-C4:1;O3	C6H11NO7S
240.0184	11.91	Acyltaurine	Taurine-C4:1;O3	C6H11NO7S
248.0963	2.44	Acyltaurine	Taurine-C8:1	C10H19NO4S
262.1121	2.36	Acyltaurine	Taurine-C9:1	C11H21NO4S
268.0497	11.94	Acyltaurine	Taurine-C6;1;O3	C8H15NO7S
268.0497	13.25	Acyltaurine	Taurine-C6;1;O3	C8H15NO7S
276.0549	10.9	Acyltaurine	Taurine-C8:3;O2	C10H15NO6S
278.0705	10.92	Acyltaurine	Taurine-C8:2;O2	C10H17NO6S
278.1068	2.38	Acyltaurine	Taurine-C8:1;O1	C11H21NO5S
290.1068	2.58	Acyltaurine	Taurine-C10:2;O1	C12H21NO5S
290.1432	2.4	Acyltaurine	Taurine-C11:1	C13H25NO4S
294.1381	3.76	Acyltaurine	Taurine-C10:0;O1	C12H25NO5S
302.1070	2.35	Acyltaurine	Taurine-C11:3;O1	C13H21NO5S
306.1381	2.63	Acyltaurine	Taurine-C11:1;O1	C13H25NO5S
308.1538	3.64	Acyltaurine	Taurine-C11:0;O1	C13H27NO5S
316.1223	2.32	Acyltaurine	Taurine-C12:3;O1	C14H23NO5S
318.1017	2.67	Acyltaurine	Taurine-C11:3;O2	C13H21NO6S
320.1173	8.99	Acyltaurine	Taurine-C11:2;O2	C13H23NO6S
332.1173	2.6	Acyltaurine	Taurine-C12:3;O2	C14H23NO6S
336.1487	2.72	Acyltaurine	Taurine-C12:1;O2	C14H27NO6S
