## Supplementary Table 5 for "Mapping the mammalian dark metabolome by *in vivo* isotope tracing"

### Sheet: Sheet 1
Name	Supplier	Catalogue no.	Formula	SMILES	InChIKey
N,N-dimethylargininic acid	Chemical synthesis		C8H17N3O3	CN(C)C(=N)NCCCC(O)C(=O)O	NLMMDUQPKSQDCK-UHFFFAOYSA-N
S-methylthiomethyl mercapturic acid	Enamine	Z5089559379	C7H13NO3S2	CSCSCC(NC(C)=O)C(=O)O	NQXKRHBSPYSMLS-UHFFFAOYSA-N
(3-cyanopropanoyl)(sulfo)alanylglycine	Chemical synthesis		C9H13N3O7S	O=C(NC(CS(=O)(O)=O)C(NCC(O)=O)=O)CCC#N	UWHJBMKCLMTWFK-UHFFFAOYSA-N
2-propylthiazolidine-4-carboxylic acid	AA Blocks	AA00CJUJ	C7H13NO2S	CCCC1NC(CS1)C(=O)O	QIJPWSGHURHDHJ-UHFFFAOYSA-N
2-butylthiazolidine-4-carboxylic acid	Enamine	EN300-7797505	C8H15NO2S	O=C(O)C1CSC(CCCC)N1	PLPKWDIJKMEYHO-UHFFFAOYSA-N
2-pentylthiazolidine-4-carboxylic acid	Chemical synthesis		C9H17NO2S	CCCCCC1SCC(C(O)=O)N1	YAHGGWNXWOIXJD-UHFFFAOYSA-N
2-hexylthiazolidine-4-carboxylic acid	AA Blocks	AA00IVJR	C10H19NO2S	CCCCCCC1NC(CS1)C(O)=O	HKDGCSSFNOHHPI-UHFFFAOYSA-N
2-heptylthiazolidine-4-carboxylic acid	Enamine	EN300-9128786	C11H21NO2S	O=C(C1NC(CCCCCCC)SC1)O	PBFKOPWETDLXRE-UHFFFAOYSA-N
2-octylthiazolidine-4-carboxylic acid	Enamine	Z4526397966	C12H23NO2S	CCCCCCCCC1NC(CS1)C(=O)O	ZJBOZTNUEBLOPH-UHFFFAOYSA-N
2-nonylthiazolidine-4-carboxylic acid	Enamine	EN300-14185327	C13H25NO2S	O=C(C1NC(CCCCCCCCC)SC1)O	ADAICNXXCJLEEG-UHFFFAOYSA-N
2-(sec-butyl)-4,5-dihydrothiazole-4-carboxylic acid	Chemical synthesis		C8H13NO2S	OC(C(CS1)N=C1C(CC)C)=O	JVHLWNQHWKGTHD-UHFFFAOYSA-N
(2-pentylthiazolidine-4-carbonyl)glycine	Enamine	EN300-53846504	C11H20N2O3S	O=C(NCC(O)=O)C1NC(CCCCC)SC1	VODSITWDILJLBN-UHFFFAOYSA-N
(2-heptylthiazolidine-4-carbonyl)glycine	Enamine	EN300-53846304	C13H24N2O3S	O=C(NCC(O)=O)C1NC(CCCCCCC)SC1	WYIWPOSTTJWKCO-UHFFFAOYSA-N
(2-octylthiazolidine-4-carbonyl)glycine	Enamine	EN300-53846523	C14H26N2O3S	O=C(NCC(O)=O)C1NC(CCCCCCCC)SC1	GRBIRIRMOKQJJY-UHFFFAOYSA-N
2,3-dihydrofarnesoic acid	Chemical synthesis		C15H26O2	C/C(C)=C/CC/C(C)=C/CCC(C)CC(O)=O	HDAQPCUHLCPEHS-UKTHLTGXSA-N
Taurine-C4:0	Chemical synthesis		C6H13NO4S	CC(C)C(NCCS(O)(=O)=O)=O	HUVPBIVZNPVQOC-UHFFFAOYSA-N
Taurine-C5:0	Chemical synthesis		C7H15NO4S	O=C(NCCS(=O)(O)=O)CCCC	IKYTVLYHRWKIAL-UHFFFAOYSA-N
Taurine-C6:0;O1(α)	Chemical synthesis		C8H17NO5S	O=C(C(O)CC(C)C)NCCS(=O)(O)=O	BSVUVSNHMUQRGG-UHFFFAOYSA-N
Taurine-C6:0;O1(β)	Chemical synthesis		C8H17NO5S	O=C(NCCS(=O)(O)=O)CC(O)CCC	YMMNJZFSXDDRHI-UHFFFAOYSA-N
Taurine-C6:1;O1(α)	Enamine	Z9919093226	C8H15NO5S	CC(C)CC(=O)C(=O)NCCS(=O)(=O)O	SQFZZCNRQUDCGM-UHFFFAOYSA-N
Taurine-C8:0	Enamine	EN300-53950444	C10H21NO4S	CCCCCCCC(=O)NCCS(=O)(=O)O	GQIKWWYWUPOJPW-UHFFFAOYSA-N
Taurine-C8:0;O1	Chemical synthesis		C10H21NO5S	CCCCCC(CC(NCCS(=O)(O)=O)=O)O	DJXZWCSZSMNVPJ-UHFFFAOYSA-N
Dodecanedioyltaurine	Enamine	Z9919093230	C14H27NO6S	O=C(O)CCCCCCCCCCC(=O)NCCS(=O)(=O)O	JYESAZONRYBATA-UHFFFAOYSA-N
α-hydroxybutyroyltaurine	Chemical synthesis		C6H13NO5S	O=C(C(CC)O)NCCS(=O)(O)=O	CGHYOYGUNBGYJM-UHFFFAOYSA-N
β-hydroxybutyroyltaurine	Chemical synthesis		C6H13NO5S	O=C(CC(C)O)NCCS(=O)(O)=O	KFDSORLKPGOJRM-UHFFFAOYSA-N
α-hydroxyisovaleroyltaurine	Chemical synthesis		C7H15NO5S	CC(C)C(C(NCCS(=O)(O)=O)=O)O	IYJPHWYDWGGXEX-UHFFFAOYSA-N
Lactoyltaurine	Chemical synthesis		C5H11NO5S	CC(C(NCCS(=O)(O)=O)=O)O	LRZKYEBUIXENDP-UHFFFAOYSA-N
Acetoacetoyltaurine	Chemical synthesis		C6H11NO5S	O=S(CCNC(CC(C)=O)=O)(O)=O	HELUITNRAOQDKN-UHFFFAOYSA-N
Fumaryltaurine	Chemical synthesis		C6H9NO6S	O=C(O)/C=C/C(NCCS(O)(=O)=O)=O	ORHRISVDOJPRPT-OWOJBTEDSA-N
2-hydroxyglutaroyltaurine	Chemical synthesis		C7H13NO7S	O=C(CCC(O)C(=O)O)NCCS(=O)(=O)O	ZYOYCNKDTANYNY-UHFFFAOYSA-N
Taurine succinimide	Chemical synthesis		C6H9NO5S	O=C(N1CCS(=O)(O)=O)CCC1=O	KIIVHCCRWQYDIG-UHFFFAOYSA-N
Picolinoyltaurine	Chemical synthesis		C8H10N2O4S	O=S(CCNC(c1ccccn1)=O)(O)=O	KRMZRSMWKXXYQV-UHFFFAOYSA-N
3-methylthiopropionyltaurine	Chemical synthesis		C6H13NO4S2	CSCCC(=O)NCCS(=O)(=O)O	SWCZNJXBVCTRNA-UHFFFAOYSA-N
N-formyltaurine	Chemical synthesis		C3H7NO4S	O=CNCCS(=O)(O)=O	TYZUBEHSOMUOHM-UHFFFAOYSA-N
2-(2-oxopropylamino)ethanesulfonic acid	Chemical synthesis		C5H11NO4S	CC(=O)CNCCS(=O)(=O)O	HOPSUQLFVJFESC-UHFFFAOYSA-N
(2-(sec-butyl)-4,5-dihydrothiazole-4-carbonyl)taurine	Chemical synthesis		C10H18N2O4S2	CCC(C)C1=N[C@H](C(NCCS(=O)(O)=O)=O)CS1	DSNOIOZIZIZBPN-MQWKRIRWSA-N
S-methylthiomethyl mercapturoyltaurine	Chemical synthesis		C9H18N2O5S3	CSCSCC(C(NCCS(=O)(O)=O)=O)NC(C)=O	JNIOPSZGDKDEMW-UHFFFAOYSA-N
Phloretoyltaurine	Enamine	Z9919093231	C11H15NO5S	O=C(CCC=1C=CC(O)=CC1)NCCS(=O)(=O)O	XPUKCGNZULTFDH-UHFFFAOYSA-N
Glycyltaurine	Chemical synthesis		C4H10N2O4S	OS(CCNC(CN)=O)(=O)=O	CHJFZKBUNXDBEL-UHFFFAOYSA-N
Alanyltaurine	Chemical synthesis		C5H12N2O4S	OS(=O)(CCNC([C@H](C)N)=O)=O	FADOWAVKNOYRBF-BYPYZUCNSA-N
Prolyltaurine	Chemical synthesis		C7H14N2O4S	OS(CCNC([C@@]1([H])NCCC1)=O)(=O)=O	PZZLYPHENDSLTB-LURJTMIESA-N
Threonyltaurine	Chemical synthesis		C6H14N2O5S	C[C@@H](O)[C@H](N)C(NCCS(O)(=O)=O)=O	UWTVGQIORFHKIH-UHNVWZDZSA-N
Glutaminyltaurine	Chemical synthesis		C7H15N3O5S	OS(CCNC([C@H](CCC(N)=O)N)=O)(=O)=O	ITAOXZJSQQZRTJ-YFKPBYRVSA-N
N-acetylseryltaurine	Chemical synthesis		C7H14N2O6S	OC[C@H](NC(C)=O)C(NCCS(=O)(O)=O)=O	IPAMNXLMQVNZEX-LURJTMIESA-N
N-acetylphenylalanyltaurine	Enamine	Z9919093232	C13H18N2O5S	CC(=O)NC(CC=1C=CC=CC1)C(=O)NCCS(=O)(=O)O	RXLZVGIWFHRBQS-UHFFFAOYSA-N
Glycyltaurine-C5:0	Chemical synthesis		C9H18N2O5S	OS(CCNC(CNC(CCCC)=O)=O)(=O)=O	HFRLLXHAQXNNJM-UHFFFAOYSA-N
Glycyltaurine-C6:0	Chemical synthesis		C10H20N2O5S	OS(CCNC(CNC(CCCCC)=O)=O)(=O)=O	AYCQWXXVLDQNSG-UHFFFAOYSA-N
Glycyltaurine-C6:1	Chemical synthesis		C10H18N2O5S	O=S(O)(CCNC(CNC(/C=C/CCC)=O)=O)=O	ZFKZXFNEMLGZSN-SNAWJCMRSA-N
Glycyltaurine-C8:0	Chemical synthesis		C12H24N2O5S	OS(CCNC(CNC(CCCCCCC)=O)=O)(=O)=O	NJKKYYQEPAMIOH-UHFFFAOYSA-N
Glycyltaurine-C10:1	Chemical synthesis		C14H26N2O5S	OS(CCNC(CNC(/C=C/CCCCCCC)=O)=O)(=O)=O	UDUHWWPHSISPLU-CMDGGOBGSA-N
Acetylglycyltaurine	Chemical synthesis		C6H12N2O5S	OS(CCNC(CNC(C)=O)=O)(=O)=O	DRTAJRXFHPGSBD-UHFFFAOYSA-N
Phenylacetylglycyltaurine	Chemical synthesis		C12H16N2O5S	OS(CCNC(CNC(CC1=CC=CC=C1)=O)=O)(=O)=O	ATJIRDNLPUMLSP-UHFFFAOYSA-N
Nitrosotaurine	Chemical synthesis		C2H5NO4S	O=S(CCN=O)(O)=O	QLDSWVYIZIUQHO-UHFFFAOYSA-N
Nitrotaurine	Chemical synthesis		C2H5NO5S	O=S(CC[N+]([O-])=O)(O)=O	XUQAFGRPWSFCHX-UHFFFAOYSA-N
